# Insights into Cross-species Evolution of Novel Human Coronavirus SARS-CoV-2 and Defining Immune Determinants for Vaccine Development

**DOI:** 10.1101/2020.01.29.925867

**Authors:** Arunachalam Ramaiah, Vaithilingaraja Arumugaswami

## Abstract

Novel severe acute respiratory syndrome coronavirus 2 (SARS-CoV-2) outbreak in the city of Wuhan, China during December 2019, has now spread to various countries across the globe triggering a heightened containment effort. This human pathogen is a member of betacoronavirus genus carrying 30 kilobase of single positive-sense RNA genome. Understanding the evolution, zoonotic transmission, and source of this novel virus would help accelerating containment and prevention efforts. The present study reported detailed analysis of SARS-CoV-2 genome evolution and potential candidate peptides for vaccine development. This new coronavirus genotype might have been evolved from a bat-coronavirus by accumulating non-synonymous mutations, indels, and recombination events. Structural proteins Spike (S), and Membrane (M) had extensive mutational changes, whereas Envelope (E) and Nucleocapsid (N) proteins were very conserved suggesting differential selection pressures exerted on SARS-CoV-2 during evolution. Interestingly, SARS-CoV-2 Spike protein contains a 39 nucleotide sequence insertion relative to SARS-like bat-SL-CoVZC45/2017. Furthermore, we identified eight high binding affinity (HBA) CD4 T-cell epitopes in the S, E, M and N proteins, which can be commonly recognized by HLA-DR alleles of Asia and Asia-Pacific Region population. These immunodominant epitopes can be incorporated in universal subunit SARS-CoV-2 vaccine. Diverse HLA types and variations in the epitope binding affinity may contribute to the wide range of immunopathological outcomes of circulating virus in humans. Our findings emphasize the requirement for continuous surveillance of SARS-CoV-2 strains in live animal markets to better understand the viral adaptation to human host and to develop practical solutions to prevent the emergence of novel pathogenic SARS-CoV-2 strains.
