## Supplemental Table 2 for "Insights into Cross-species Evolution of Novel Human Coronavirus SARS-CoV-2 and Defining Immune Determinants for Vaccine Development"

### Sheet: Sheet1
Supplemental Table 2
A)
Six predominant HLA-DR alleles.
China (PRC)	Thailand (TH)	Japan (JPN)	Asia-Pacific Region (APR)	Global
DRB1*07:01	DRB1*04:05	DRB1*01:01	DRB1*04:04	DRB1*03:04
DRB1*09:01	DRB1*07:01	DRB1*04:05	DRB1*08:03	DRB1*04:07
DRB1*12:02	DRB1*12:02	DRB1*08:03	DRB1*09:01	DRB1*04:11
DRB1*14:01	DRB1*14:01	DRB1*09:01	DRB1*12:02	DRB1*08:02
DRB1*15:04	DRB1*15:02	DRB1*15:01	DRB1*13:02	DRB1*14:06
DRB1*16:02	DRB1*16:02	DRB1*15:02	DRB1*15:02	DRB1*14:08
B)
S-Protein											E-Protein											M-Protein											N-Protein
Coordinates in the protein	PRC	Coordinates in the protein	TH	Coordinates in the protein	JPN	Coordinates in the protein	APR	Coordinates in the protein	Global		Coordinates in the protein	PRC	Coordinates in the protein	TH	Coordinates in the protein	JPN	Coordinates in the protein	APR	Coordinates in the protein	Global		Coordinates in the protein	PRC	Coordinates in the protein	TH	Coordinates in the protein	JPN	Coordinates in the protein	APR	Coordinates in the protein	Global		Coordinates in the protein	PRC	Coordinates in the protein	TH	Coordinates in the protein	JPN	Coordinates in the protein	APR	Coordinates in the protein	Global
56-70	LPFFSNVTWFHAIHV	53-67	DLFLPFFSNVTWFHA	2-16	FVFLVLLPLVSSQCV	229-243	LPIGINITRFQTLLA	113-127	KTQSLLIVNNATNVV		53-67	KPSFYVYSRVKNLNS	25-39	VFLLVTLAILTALRL	25-39	VFLLVTLAILTALRL	53-67	KPSFYVYSRVKNLNS	27-41	LLVTLAILTALRLCA		31-45	WICLLQFAYANRNRF	31-45	WICLLQFAYANRNRF	60-74	VTLACFVLAAVYRIN	97-111	IASFRLFARTRSMWS	31-45	WICLLQFAYANRNRF		81-95	DDQIGYYRRATRRIR	Nil		Nil		Nil		217-231	AALALLLLDRLNQLE
57-71	PFFSNVTWFHAIHVS	54-68	LFLPFFSNVTWFHAI	4-18	FLVLLPLVSSQCVNL	230-244	PIGINITRFQTLLAL	114-128	TQSLLIVNNATNVVI		54-68	PSFYVYSRVKNLNSS	26-40	FLLVTLAILTALRLC	53-67	KPSFYVYSRVKNLNS	54-68	PSFYVYSRVKNLNSS	28-42	LVTLAILTALRLCAY		32-46	ICLLQFAYANRNRFL	32-46	ICLLQFAYANRNRFL	61-75	TLACFVLAAVYRINW	98-112	ASFRLFARTRSMWSF	32-46	ICLLQFAYANRNRFL		82-96	DQIGYYRRATRRIRG							218-232	ALALLLLDRLNQLES
198-212	DGYFKIYSKHTPINL	55-69	FLPFFSNVTWFHAIH	52-66	QDLFLPFFSNVTWFH	231-245	IGINITRFQTLLALH	115-129	QSLLIVNNATNVVIK		55-69	SFYVYSRVKNLNSSR	27-41	LLVTLAILTALRLCA	54-68	PSFYVYSRVKNLNSS	55-69	SFYVYSRVKNLNSSR	55-69	SFYVYSRVKNLNSSR		33-47	CLLQFAYANRNRFLY	33-47	CLLQFAYANRNRFLY	62-76	LACFVLAAVYRINWI	99-113	SFRLFARTRSMWSFN	33-47	CLLQFAYANRNRFLY		83-97	QIGYYRRATRRIRGG							219-233	LALLLLDRLNQLESK
199-213	GYFKIYSKHTPINLV	56-70	LPFFSNVTWFHAIHV	53-67	DLFLPFFSNVTWFHA	232-246	GINITRFQTLLALHR	116-130	SLLIVNNATNVVIKV		56-70	FYVYSRVKNLNSSRV	28-42	LVTLAILTALRLCAY	55-69	SFYVYSRVKNLNSSR	56-70	FYVYSRVKNLNSSRV	56-70	FYVYSRVKNLNSSRV		34-48	LLQFAYANRNRFLYI	60-74	VTLACFVLAAVYRIN	63-77	ACFVLAAVYRINWIT			34-48	LLQFAYANRNRFLYI										220-234	ALLLLDRLNQLESKM
200-214	YFKIYSKHTPINLVR	57-71	PFFSNVTWFHAIHVS	54-68	LFLPFFSNVTWFHAI	233-247	INITRFQTLLALHRS	117-131	LLIVNNATNVVIKVC		57-71	YVYSRVKNLNSSRVP	29-43	VTLAILTALRLCAYC	56-70	FYVYSRVKNLNSSRV	57-71	YVYSRVKNLNSSRVP	57-71	YVYSRVKNLNSSRVP		35-49	LQFAYANRNRFLYII	61-75	TLACFVLAAVYRINW	90-104	LMWLSYFIASFRLFA			90-104	LMWLSYFIASFRLFA										221-235	LLLLDRLNQLESKMS
231-245	IGINITRFQTLLALH	198-212	DGYFKIYSKHTPINL	55-69	FLPFFSNVTWFHAIH	1012-1026	LIRAAEIRASANLAA	229-243	LPIGINITRFQTLLA				30-44	TLAILTALRLCAYCC	57-71	YVYSRVKNLNSSRVP						60-74	VTLACFVLAAVYRIN	62-76	LACFVLAAVYRINWI	91-105	MWLSYFIASFRLFAR			91-105	MWLSYFIASFRLFAR										347-361	KDQVILLNKHIDAYK
232-246	GINITRFQTLLALHR	199-213	GYFKIYSKHTPINLV	56-70	LPFFSNVTWFHAIHV	1013-1027	IRAAEIRASANLAAT	230-244	PIGINITRFQTLLAL				53-67	KPSFYVYSRVKNLNS	58-72	VYSRVKNLNSSRVPD						61-75	TLACFVLAAVYRINW	63-77	ACFVLAAVYRINWIT	94-108	SYFIASFRLFARTRS			92-106	WLSYFIASFRLFART										348-362	DQVILLNKHIDAYKT
233-247	INITRFQTLLALHRS	200-214	YFKIYSKHTPINLVR	57-71	PFFSNVTWFHAIHVS			231-245	IGINITRFQTLLALH				54-68	PSFYVYSRVKNLNSS	59-73	YSRVKNLNSSRVPDL						62-76	LACFVLAAVYRINWI	88-102	VGLMWLSYFIASFRL	95-109	YFIASFRLFARTRSM			93-107	LSYFIASFRLFARTR										349-363	QVILLNKHIDAYKTF
234-248	NITRFQTLLALHRSY	229-243	LPIGINITRFQTLLA	198-212	DGYFKIYSKHTPINL			232-246	GINITRFQTLLALHR				55-69	SFYVYSRVKNLNSSR								63-77	ACFVLAAVYRINWIT	89-103	GLMWLSYFIASFRLF	96-110	FIASFRLFARTRSMW			94-108	SYFIASFRLFARTRS
235-249	ITRFQTLLALHRSYL	230-244	PIGINITRFQTLLAL	232-246	GINITRFQTLLALHR			233-247	INITRFQTLLALHRS				56-70	FYVYSRVKNLNSSRV								88-102	VGLMWLSYFIASFRL	90-104	LMWLSYFIASFRLFA	97-111	IASFRLFARTRSMWS			95-109	YFIASFRLFARTRSM
236-250	TRFQTLLALHRSYLT	231-245	IGINITRFQTLLALH	233-247	INITRFQTLLALHRS			234-248	NITRFQTLLALHRSY				57-71	YVYSRVKNLNSSRVP								89-103	GLMWLSYFIASFRLF	91-105	MWLSYFIASFRLFAR	98-112	ASFRLFARTRSMWSF			96-110	FIASFRLFARTRSMW
237-251	RFQTLLALHRSYLTP	232-246	GINITRFQTLLALHR	234-248	NITRFQTLLALHRSY			235-249	ITRFQTLLALHRSYL													90-104	LMWLSYFIASFRLFA	92-106	WLSYFIASFRLFART	99-113	SFRLFARTRSMWSFN			97-111	IASFRLFARTRSMWS		11 - UNIQUE MEAN HBA T-CELL EPITOPES		NO EPITOPES EXHIBITED MEAN HBA COMMONLY IN TWO or FIVE POPULATIONS
238-252	FQTLLALHRSYLTPG	233-247	INITRFQTLLALHRS	235-249	ITRFQTLLALHRSYL			236-250	TRFQTLLALHRSYLT													91-105	MWLSYFIASFRLFAR	93-107	LSYFIASFRLFARTR					98-112	ASFRLFARTRSMWSF		DDQIGYYRRATRRIR
263-277	AAYYVGYLQPRTFLL	234-248	NITRFQTLLALHRSY	236-250	TRFQTLLALHRSYLT			237-251	RFQTLLALHRSYLTP		13 - UNIQUE MEAN HBA T-CELL EPITOPES		3 - EPITOPES EXHIBITED MEAN HBA COMMONLY IN FIVE POPULATIONS									92-106	WLSYFIASFRLFART	94-108	SYFIASFRLFARTRS					99-113	SFRLFARTRSMWSFN		DQIGYYRRATRRIRG
264-278	AYYVGYLQPRTFLLK	235-249	ITRFQTLLALHRSYL	263-277	AAYYVGYLQPRTFLL			238-252	FQTLLALHRSYLTPG		KPSFYVYSRVKNLNS		FYVYSRVKNLNSSRV									93-107	LSYFIASFRLFARTR	95-109	YFIASFRLFARTRSM					100-114	FRLFARTRSMWSFNP		QIGYYRRATRRIRGG
265-279	YYVGYLQPRTFLLKY	236-250	TRFQTLLALHRSYLT	264-278	AYYVGYLQPRTFLLK			315-329	TSNFRVQPTESIVRF		PSFYVYSRVKNLNSS		SFYVYSRVKNLNSSR									94-108	SYFIASFRLFARTRS	96-110	FIASFRLFARTRSMW					101-115	RLFARTRSMWSFNPE		AALALLLLDRLNQLE
338-352	FGEVFNATRFASVYA	237-251	RFQTLLALHRSYLTP	509-523	RVVVLSFELLHAPAT			450-464	NYLYRLFRKSNLKPF		SFYVYSRVKNLNSSR		YVYSRVKNLNSSRVP									95-109	YFIASFRLFARTRSM	97-111	IASFRLFARTRSMWS					114-128	PETNILLNVPLHGTI		ALALLLLDRLNQLES
339-353	GEVFNATRFASVYAW	238-252	FQTLLALHRSYLTPG	510-524	VVVLSFELLHAPATV			817-831	FIEDLLFNKVTLADA		FYVYSRVKNLNSSRV											96-110	FIASFRLFARTRSMW	98-112	ASFRLFARTRSMWSF					115-129	ETNILLNVPLHGTIL		LALLLLDRLNQLESK
344-358	ATRFASVYAWNRKRI	263-277	AAYYVGYLQPRTFLL	511-525	VVLSFELLHAPATVC			893-907	ALQIPFAMQMAYRFN		YVYSRVKNLNSSRVP											97-111	IASFRLFARTRSMWS	99-113	SFRLFARTRSMWSFN					116-130	TNILLNVPLHGTILT		ALLLLDRLNQLESKM
345-359	TRFASVYAWNRKRIS	264-278	AYYVGYLQPRTFLLK	512-526	VLSFELLHAPATVCG			894-908	LQIPFAMQMAYRFNG		VFLLVTLAILTALRL											98-112	ASFRLFARTRSMWSF	100-114	FRLFARTRSMWSFNP					165-179	PKEITVATSRTLSYY		LLLLDRLNQLESKMS
447-461	GNYNYLYRLFRKSNL	265-279	YYVGYLQPRTFLLKY	865-879	LTDEMIAQYTSALLA			895-909	QIPFAMQMAYRFNGI		FLLVTLAILTALRLC											99-113	SFRLFARTRSMWSFN	101-115	RLFARTRSMWSFNPE					166-180	KEITVATSRTLSYYK		KDQVILLNKHIDAYK
448-462	NYNYLYRLFRKSNLK	266-280	YVGYLQPRTFLLKYN	866-880	TDEMIAQYTSALLAG			896-910	IPFAMQMAYRFNGIG		LLVTLAILTALRLCA											100-114	FRLFARTRSMWSFNP										DQVILLNKHIDAYKT
449-463	YNYLYRLFRKSNLKP	447-461	GNYNYLYRLFRKSNL	867-881	DEMIAQYTSALLAGT			958-972	ALNTLVKQLSSNFGA		LVTLAILTALRLCAY											101-115	RLFARTRSMWSFNPE										QVILLNKHIDAYKTF
450-464	NYLYRLFRKSNLKPF	448-462	NYNYLYRLFRKSNLK	868-882	EMIAQYTSALLAGTI			1007-1021	IDRLITGRLQSLQTY		VTLAILTALRLCAYC											173-187	SRTLSYYKLGASQRV
451-465	YLYRLFRKSNLKPFE	449-463	YNYLYRLFRKSNLKP	1013-1027	IRAAEIRASANLAAT			1008-1022	DRLITGRLQSLQTYV		TLAILTALRLCAYCC											174-188	RTLSYYKLGASQRVA
452-466	LYRLFRKSNLKPFER	450-464	NYLYRLFRKSNLKPF	1014-1028	RAAEIRASANLAATK			1009-1023	RLITGRLQSLQTYVT		VYSRVKNLNSSRVPD											175-189	TLSYYKLGASQRVAG
897-911	PFAMQMAYRFNGIGV	451-465	YLYRLFRKSNLKPFE	1015-1029	AAEIRASANLAATKM			1010-1024	LITGRLQSLQTYVTQ		YSRVKNLNSSRVPDL											176-190	LSYYKLGASQRVAGD
		452-466	LYRLFRKSNLKPFER	1016-1030	AEIRASANLAATKMS			1011-1025	ITGRLQSLQTYVTQQ
		505-519	YQPYRVVVLSFELLH	1215-1229	YIWLGFIAGLIAIVM			1012-1026	TGRLQSLQTYVTQQL
		506-520	QPYRVVVLSFELLHA	1216-1230	IWLGFIAGLIAIVMV			1013-1027	GRLQSLQTYVTQQLI
		507-521	PYRVVVLSFELLHAP					1014-1028	RLQSLQTYVTQQLIR													32 - UNIQUE MEAN HBA T-CELL EPITOPES		3 - EPITOPES EXHIBITED MEAN HBA COMMONLY IN FIVE POPULATIONS
		892-906	AALQIPFAMQMAYRF					1015-1029	LQSLQTYVTQQLIRA													WICLLQFAYANRNRF		IASFRLFARTRSMWS
		893-907	ALQIPFAMQMAYRFN					1016-1030	QSLQTYVTQQLIRAA													ICLLQFAYANRNRFL		ASFRLFARTRSMWSF
								1017-1031	SLQTYVTQQLIRAAE													CLLQFAYANRNRFLY		SFRLFARTRSMWSFN
																						LLQFAYANRNRFLYI
																						LQFAYANRNRFLYII
																						VTLACFVLAAVYRIN
78 - UNIQUE MEAN HBA T-CELL EPITOPES		2 - EPITOPES EXHIBITED MEAN HBA COMMONLY IN FIVE POPULATIONS																				TLACFVLAAVYRINW
LPFFSNVTWFHAIHV		GINITRFQTLLALHR				Note:																LACFVLAAVYRINWI
PFFSNVTWFHAIHVS		INITRFQTLLALHRS				PRC - China																ACFVLAAVYRINWIT
DGYFKIYSKHTPINL						TH - Thailand																VGLMWLSYFIASFRL
GYFKIYSKHTPINLV						JPN - Japan																GLMWLSYFIASFRLF
YFKIYSKHTPINLVR						APR - Asia-Pacific Region																LMWLSYFIASFRLFA
IGINITRFQTLLALH						Epitopes highlighted with RED are commonly exhibited mean HBA to all FIVE populations.																MWLSYFIASFRLFAR
GINITRFQTLLALHR																						WLSYFIASFRLFART
INITRFQTLLALHRS																						LSYFIASFRLFARTR
NITRFQTLLALHRSY																						SYFIASFRLFARTRS
ITRFQTLLALHRSYL																						YFIASFRLFARTRSM
TRFQTLLALHRSYLT																						FIASFRLFARTRSMW
RFQTLLALHRSYLTP																						IASFRLFARTRSMWS
FQTLLALHRSYLTPG																						ASFRLFARTRSMWSF
AAYYVGYLQPRTFLL																						SFRLFARTRSMWSFN
AYYVGYLQPRTFLLK																						FRLFARTRSMWSFNP
YYVGYLQPRTFLLKY																						RLFARTRSMWSFNPE
FGEVFNATRFASVYA																						SRTLSYYKLGASQRV
GEVFNATRFASVYAW																						RTLSYYKLGASQRVA
ATRFASVYAWNRKRI																						TLSYYKLGASQRVAG
TRFASVYAWNRKRIS																						LSYYKLGASQRVAGD
GNYNYLYRLFRKSNL																						PETNILLNVPLHGTI
NYNYLYRLFRKSNLK																						ETNILLNVPLHGTIL
YNYLYRLFRKSNLKP																						TNILLNVPLHGTILT
NYLYRLFRKSNLKPF																						PKEITVATSRTLSYY
YLYRLFRKSNLKPFE																						KEITVATSRTLSYYK
LYRLFRKSNLKPFER
PFAMQMAYRFNGIGV
DLFLPFFSNVTWFHA
LFLPFFSNVTWFHAI
FLPFFSNVTWFHAIH
LPIGINITRFQTLLA
PIGINITRFQTLLAL
YVGYLQPRTFLLKYN
YQPYRVVVLSFELLH
QPYRVVVLSFELLHA
PYRVVVLSFELLHAP
AALQIPFAMQMAYRF
ALQIPFAMQMAYRFN
FVFLVLLPLVSSQCV
FLVLLPLVSSQCVNL
QDLFLPFFSNVTWFH
RVVVLSFELLHAPAT
VVVLSFELLHAPATV
VVLSFELLHAPATVC
VLSFELLHAPATVCG
LTDEMIAQYTSALLA
TDEMIAQYTSALLAG
DEMIAQYTSALLAGT
EMIAQYTSALLAGTI
IRAAEIRASANLAAT
RAAEIRASANLAATK
AAEIRASANLAATKM
AEIRASANLAATKMS
YIWLGFIAGLIAIVM
IWLGFIAGLIAIVMV
LIRAAEIRASANLAA
KTQSLLIVNNATNVV
TQSLLIVNNATNVVI
QSLLIVNNATNVVIK
SLLIVNNATNVVIKV
LLIVNNATNVVIKVC
TSNFRVQPTESIVRF
FIEDLLFNKVTLADA
LQIPFAMQMAYRFNG
QIPFAMQMAYRFNGI
IPFAMQMAYRFNGIG
ALNTLVKQLSSNFGA
IDRLITGRLQSLQTY
DRLITGRLQSLQTYV
RLITGRLQSLQTYVT
LITGRLQSLQTYVTQ
ITGRLQSLQTYVTQQ
TGRLQSLQTYVTQQL
GRLQSLQTYVTQQLI
RLQSLQTYVTQQLIR
LQSLQTYVTQQLIRA
QSLQTYVTQQLIRAA
SLQTYVTQQLIRAAE
